# Single-cell morphological tracking of liver cell states to identify small-molecule modulators of liver differentiation

**DOI:** 10.1101/2023.11.15.567184

**Authors:** Rebecca E. Graham, Runshi Zheng, Jesko Wagner, Asier Unciti-Broceta, David C. Hay, Stuart J. Forbes, Victoria L. Gadd, Neil O. Carragher

## Abstract

Alternative therapeutic strategies are urgently required to treat liver disease, which is responsible for 2 million deaths anually. By combining Cell Painting, a morphological profiling assay that captures diverse cellular states, with the bi-potent HepaRG^®^ liver progenitor cell line, we have developed a high-throughput, single-cell technique, to track liver cell fate and map small-molecule induced changes using a morphological atlas of bi-lineage liver cell differentiation. To our knowledge this is the first-time single-cell trajectory inference has been applied to image-based Cell Painting data and leveraged for drug screening. The overarching goal of this new method is to aid research into understanding liver cell regeneration mechanisms and facilitate the development of cell-based and small-molecule therapies. Using this approach, we have identified a class of small-molecule SRC family kinase inhibitors that promote differentiation of HepaRG^®^ single-cells towards the hepatocyte-like lineage and promotes differentiation of primary human hepatic progenitor cells towards a hepatocyte-like phenotype *in vitro*.
