## Supplementary Table 1 for "Single-cell morphological tracking of liver cell states to identify small-molecule modulators of liver differentiation"

Compound Name	Chemical SMILE
Allantoin	N1C(NC(C1=O)NC(=O)N)=O
Pentylenetetrazole	n1nn2c(n1)CCCCC2
Benzonatate	c1c(ccc(c1)C(OCCOC)=O)NCCCC
Etofylline	c12c(C(N(C(N1C)=O)C)=O)n(cn2)CCO
Panthenol (D)	C([C@@H](C(CO)(C)C)O)(=O)NCCCO
Levamisole hydrochloride	C/1\2=N/[C@H](CN1CCS2)c1ccccc1
Epirizole	n1(c2nc(cc(n2)C)OC)c(cc(n1)C)OC
Thalidomide	N1(C(c2c(C1=O)cccc2)=O)C1C(NC(=O)CC1)=O
Moxisylyte hydrochoride	c1(cc(c(cc1OCCN(C)C)C)OC(=O)C)C(C)C
Tiratricol, 3,3',5-triiodothyroacetic acid	c1(c(cc(cc1I)CC(=O)O)I)Oc1cc(c(cc1)O)I
Carbamazepine	N1(C(=O)N)c2c(\C=C/c3c1cccc3)cccc2
Pyrantel tartrate	C=1(\N(CCC/N1)C)/C=C/c1sccc1
Homatropine hydrobromide (R,S)	N1([C@]2(C[C@H](OC(C(c3ccccc3)O)=O)C[C@@]1(CC2)[H])[H])C
Antimycin A	C1(C(O[C@H]([C@@H]([C@H](C(O[C@@H]1C)=O)CCCCCC)OC(=O)CC(C)C)C)=O)NC(c1c(c(NC(=O)[H])ccc1)O)=O
Imipramine hydrochloride	N1(c2c(CCc3c1cccc3)cccc2)CCCN(C)C
Scopolamin-N-oxide hydrobromide	[C@]12([C@@](O1)([C@]1([N+]([C@@]2(C[C@H](C1)OC([C@@H](c1ccccc1)CO)=O)[H])([O-])C)[H])[H])[H]
Fulvestrant	[C@]12([C@](CC[C@]3([C@]1([C@@H](Cc1c3ccc(c1)O)CCCCCCCCCS(=O)CCCC(C(F)(F)F)(F)F)[H])[H])([C@H](CC2)O)C)[H]
Flavoxate hydrochloride	c12O\C(=C(/C(c1cccc2C(=O)OCCN1CCCCC1)=O)\C)\c1ccccc1
Zimelidine dihydrochloride monohydrate	C(=C\CN(C)C)(\c1ccc(cc1)Br)/c1cnccc1
Diphenidol hydrochloride	C(c1ccccc1)(c1ccccc1)(O)CCCN1CCCCC1
Amoxapine	C\1(=N\c2c(Oc3c1cc(cc3)Cl)cccc2)/N1CCNCC1
Triprolidine hydrochloride	C(=C/CN1CCCC1)(/c1ccc(cc1)C)\c1ncccc1
Metolazone	N1(C(c2c(NC1C)cc(c(S(=O)(=O)N)c2)Cl)=O)c1c(C)cccc1
Indomethacin	n1(c(c(c2c1ccc(c2)OC)CC(=O)O)C)C(c1ccc(cc1)Cl)=O
Amfepramone hydrochloride	C(C(N(CC)CC)C)(=O)c1ccccc1
Fenoterol hydrobromide	c1(cc(cc(c1)O)O)C(CNC(Cc1ccc(cc1)O)C)O
Loxapine succinate	C\1(=N\c2c(Oc3c1cc(cc3)Cl)cccc2)/N1CCN(CC1)C
Trazodone hydrochloride	N\1/2C(N(\N=C1\C=C/C=C2)CCCN1CCN(c2cc(Cl)ccc2)CC1)=O
Dipyridamole	c12c(c(nc(n1)N(CCO)CCO)N1CCCCC1)nc(nc2N1CCCCC1)N(CCO)CCO
Lincomycin hydrochloride	[C@@H]1(O[C@@H]([C@@H]([C@H]([C@H]1O)O)O)SC)[C@H](NC([C@H]1N(C[C@@H](C1)CCC)C)=O)[C@H](O)C
Chloroxine	c12c(c(cc(c1cccn2)Cl)Cl)O
Flunarizine dihydrochloride	N1(C(c2ccc(cc2)F)c2ccc(cc2)F)CCN(CC1)C/C=C/c1ccccc1
Acetazolamide	c1(S(=O)(=O)N)sc(nn1)NC(=O)C
Chlorzoxazone	C1(Nc2c(O1)ccc(c2)Cl)=O
Hydroflumethiazide	S1(c2cc(S(=O)(=O)N)c(C(F)(F)F)cc2NCN1)(=O)=O
Tranylcypromine hydrochloride	[C@@H]1(C[C@@H]1N)c1ccccc1
Sulfadiazine	S(Nc1ncccn1)(c1ccc(N)cc1)(=O)=O
Pargyline hydrochloride	C(#C)CN(Cc1ccccc1)C
Diprophylline	c12c(C(N(C(N1C)=O)C)=O)n(cn2)CC(O)CO
Oxolinic acid	C=1(/C(c2c(N(\C1)CC)cc1c(c2)OCO1)=O)\C(=O)O
Betazole hydrochloride	n1[nH]ccc1CCN
Flufenamic acid	C(c1cc(Nc2c(C(=O)O)cccc2)ccc1)(F)(F)F
Triflupromazine hydrochloride	N1(c2c(Sc3c1cccc3)ccc(C(F)(F)F)c2)CCCN(C)C
Fenspiride hydrochloride	C1(OC2(CCN(CC2)CCc2ccccc2)CN1)=O
Nifedipine	C=1(\C(\C(=C(/N/C1/C)\C)\C(=O)OC)c1c([N+]([O-])=O)cccc1)/C(=O)OC
Xylometazoline hydrochloride	c1(c(cc(cc1C)C(C)(C)C)C)C\C\1=N\CCN1
Sulindac	C/1(\C(=C(/c2c1ccc(c2)F)\CC(=O)O)\C)=C/c1ccc(S(=O)C)cc1
Hyoscyamine (L)	N1([C@@]2(C[C@@H](OC([C@@H](c3ccccc3)CO)=O)C[C@]1(CC2)[H])[H])C
Edrophonium chloride	[N+](c1cc(O)ccc1)(CC)(C)C
Bufexamac	C(=O)(NO)Cc1ccc(cc1)OCCCC
Azacyclonol	C(c1ccccc1)(c1ccccc1)(C1CCNCC1)O
Norethindrone	[C@]12([C@]([C@]3([C@@]([C@@]4(\C(=C/C(=O)CC4)\CC3)[H])(CC1)[H])[H])(CC[C@]2(C#C)O)[H])C
Cyproheptadine hydrochloride	C\1(/c2c(\C=C/c3c1cccc3)cccc2)=C\1/CCN(CC1)C
Doxepin hydrochloride	C\1(/c2c(OCc3c1cccc3)cccc2)=C\CCN(C)C
Ciprofloxacin hydrochloride monohydrate	C=1(/C(c2c(N(\C1)C1CC1)cc(c(c2)F)N1CCNCC1)=O)\C(=O)O
Cortisone	[C@]12([C@@](C(=O)CO)(CC[C@]1([C@]1([C@@]([C@@]3(\C(=C/C(=O)CC3)\CC1)C)(C(C2)=O)[H])[H])[H])O)C
Dehydrocholic acid	[C@]12([C@]([C@]3([C@@]([C@@]4([C@](CC3=O)(CC(=O)CC4)[H])C)(CC1=O)[H])[H])(CC[C@@H]2[C@@H](CCC(=O)O)C)[H])C
Homochlorcyclizine dihydrochloride	N1(C(c2ccc(cc2)Cl)c2ccccc2)CCN(CCC1)C
Hydroxyzine dihydrochloride	N1(C(c2ccc(cc2)Cl)c2ccccc2)CCN(CC1)CCOCCO
Glafenine hydrochloride	c1(C(OCC(O)CO)=O)c(Nc2c3c(cc(cc3)Cl)ncc2)cccc1
Chlorhexidine	C(NC(=N)NCCCCCCNC(NC(Nc1ccc(Cl)cc1)=N)=N)(Nc1ccc(Cl)cc1)=N
Telenzepine dihydrochloride	N1(c2c(C(Nc3c1cccc3)=O)csc2C)C(CN1CCN(CC1)C)=O
Didanosine	n1(c\2c(nc1)C(N\C=N2)=O)[C@@H]1O[C@@H](CC1)CO
Trifluoperazine dihydrochloride	N1(c2c(Sc3c1cccc3)ccc(C(F)(F)F)c2)CCCN1CCN(CC1)C
Metformin hydrochloride	C(NC(=N)N)(=N)N(C)C
Ornidazole	c1(n(c(nc1)C)CC(O)CCl)[N+]([O-])=O
Sulfacetamide sodic hydrate	S(N(C(=O)C)[Na])(c1ccc(N)cc1)(=O)=O
Alverine citrate salt	N(CCCc1ccccc1)(CCCc1ccccc1)CC
Norethynodrel	C=1\2/[C@@]3([C@]([C@]4([C@@]([C@](C#C)(CC4)O)(CC3)C)[H])(CC\C1\CC(=O)CC2)[H])[H]
Methocarbamol	C(=O)(OCC(COc1c(OC)cccc1)O)N
Triamterene	c12c(nc(c(n1)N)c1ccccc1)c(nc(n2)N)N
Nimesulide	S(Nc1c(cc([N+]([O-])=O)cc1)Oc1ccccc1)(=O)(=O)C
Isoxicam	S1(N(/C(=C(\c2c1cccc2)/O)/C(Nc1noc(c1)C)=O)C)(=O)=O
Flumequine	C\1(=C\N2c3c(C1=O)cc(cc3CCC2C)F)/C(=O)O
Mefenamic acid	c1(c(Nc2c(c(ccc2)C)C)cccc1)C(=O)O
Gemfibrozil	C(C(CCCOc1c(ccc(c1)C)C)(C)C)(=O)O
Chlorpromazine hydrochloride	N1(c2c(Sc3c1cccc3)ccc(c2)Cl)CCCN(C)C
Oxymetazoline hydrochloride	c1(c(c(c(c(c1)C)C/C/1=N/CCN1)C)O)C(C)(C)C
Amitryptiline hydrochloride	C/1(\c2c(CCc3c1cccc3)cccc2)=C/CCN(C)C
Chlorphensin carbamate	C(=O)(OCC(COc1ccc(Cl)cc1)O)N
Moroxidine hydrochloride	C(NC(=N)N)(N1CCOCC1)=N
Glutethimide, para-amino	C1(NC(=O)CCC1(c1ccc(N)cc1)CC)=O
Azathioprine	c1(c(Sc2c3c([nH]cn3)ncn2)n(cn1)C)[N+]([O-])=O
Nortriptyline hydrochloride	C/1(\c2c(CCc3c1cccc3)cccc2)=C\CCNC
Famotidine	S(NC(=N)CCSCc1nc(\N=C(/N)\N)sc1)(=O)(=O)N
Dyclonine hydrochloride	N1(CCC(c2ccc(cc2)OCCCC)=O)CCCCC1
Ampicillin trihydrate	N12[C@@H]([C@@H](C1=O)NC([C@@H](c1ccccc1)N)=O)SC([C@@H]2C(=O)O)(C)C
Prednisolone	[C@]12([C@@](C(=O)CO)(CC[C@]1([C@]1([C@@]([C@@]\3(\C(=C/C(\C=C3)=O)\CC1)C)([C@H](C2)O)[H])[H])[H])O)C
Tioconazole	c1(c(scc1)Cl)COC(c1c(cc(cc1)Cl)Cl)Cn1cncc1
Diethylcarbamazine citrate	C(N1CCN(CC1)C)(N(CC)CC)=O
Diltiazem hydrochloride	[C@@H]1(C(N(c2c(S[C@H]1c1ccc(cc1)OC)cccc2)CCN(C)C)=O)OC(=O)C
Pimethixene maleate	C\1(/c2c(Sc3c1cccc3)cccc2)=C\1/CCN(CC1)C
Loperamide hydrochloride	C(C(CCN1CCC(CC1)(c1ccc(cc1)Cl)O)(c1ccccc1)c1ccccc1)(N(C)C)=O
Econazole nitrate	c1(c(cc(cc1)Cl)Cl)C(Cn1cncc1)OCc1ccc(Cl)cc1
Josamycin	[C@@H]1([C@@H]([C@H]([C@@H]([C@H](O1)C)O[C@H]1C[C@]([C@H]([C@@H](O1)C)O)(OC(=O)CC(C)C)C)N(C)C)O)O[C@@H]1[C@H]([C@@H](CC(O[C@@H](C/C=C/C=C/[C@@H]([C@@H](C[C@@H]1CC=O)C)O)C)=O)OC(=O)C)OC
Enalapril maleate	N1(C([C@@H](N[C@H](C(=O)OCC)CCc2ccccc2)C)=O)[C@H](C(=O)O)CCC1
Atracurium besylate	[N+]1(C(c2c(cc(c(c2)OC)OC)CC1)Cc1cc(c(cc1)OC)OC)(CCC(=O)OCCCCCOC(CC[N+]1(C(c2c(cc(c(c2)OC)OC)CC1)Cc1cc(c(cc1)OC)OC)C)=O)C
Ethosuximide	N1C(C(CC1=O)(CC)C)=O
Heptaminol hydrochloride	C(O)(CCCC(N)C)(C)C
Aceclofenac	N(c1c(Cl)cccc1Cl)c1c(CC(=O)OCC(=O)O)cccc1
Thiamphenicol	S(c1ccc([C@H]([C@H](NC(C(Cl)Cl)=O)CO)O)cc1)(=O)(=O)C
Aztreonam	N1(C([C@H]([C@@H]1C)NC(/C(/c1nc(sc1)N)=N\OC(C(=O)O)(C)C)=O)=O)S(=O)(=O)O
Dapsone	S(c1ccc(N)cc1)(c1ccc(N)cc1)(=O)=O
Asenapine maleate	[C@]12([C@](c3c(Oc4c1cc(cc4)Cl)cccc3)(CN(C2)C)[H])[H]
Naproxen	c1(cc2c(cc(cc2)OC)cc1)C(C(=O)O)C
Tolfenamic acid	c1(c(Nc2c(c(Cl)ccc2)C)cccc1)C(=O)O
Acetohexamide	S(NC(NC1CCCCC1)=O)(c1ccc(C(=O)C)cc1)(=O)=O
Mefexamide hydrochloride	C(=O)(NCCN(CC)CC)COc1ccc(cc1)OC
Diphenhydramine hydrochloride	C(c1ccccc1)(c1ccccc1)OCCN(C)C
Nifenazone	C=1(/C(N(N(\C1\C)C)c1ccccc1)=O)\NC(c1cnccc1)=O
Adiphenine hydrochloride	C(C(c1ccccc1)c1ccccc1)(=O)OCCN(CC)CC
Carmofur	N/1(C(NC(/C(=C1)/F)=O)=O)C(=O)NCCCCCC
Baclofen (R,S)	C(CC(c1ccc(cc1)Cl)CN)(=O)O
Dropropizine (R,S)	N1(CCN(CC(O)CO)CC1)c1ccccc1
Lynestrenol	[C@]12([C@]([C@]3([C@@]([C@@]4(\C(\CC3)=C/CCC4)[H])(CC1)[H])[H])(CC[C@]2(C#C)O)[H])C
Niflumic acid	c1(c(C(=O)O)cccn1)Nc1cc(C(F)(F)F)ccc1
Danazol	[C@]12(\C(=C/c3c(C1)cno3)\CC[C@@]1([C@@]2(CC[C@]2([C@]1(CC[C@]2(C#C)O)[H])C)[H])[H])C
Dimenhydrinate	C(c1ccccc1)(c1ccccc1)OCCN(C)C
Haloperidol	C1(CCN(CC1)CCCC(c1ccc(cc1)F)=O)(c1ccc(cc1)Cl)O
Fenofibrate	C(C(Oc1ccc(C(c2ccc(cc2)Cl)=O)cc1)(C)C)(OC(C)C)=O
Perphenazine	N1(c2c(Sc3c1cccc3)ccc(c2)Cl)CCCN1CCN(CC1)CCO
Chenodiol	[C@]12([C@]([C@]3([C@@]([C@@]4([C@](C[C@H]3O)(C[C@@H](CC4)O)[H])C)(CC1)[H])[H])(CC[C@@H]2[C@@H](CCC(=O)O)C)[H])C
Methotrexate	n1c(c2c(nc1N)ncc(n2)CN(c1ccc(C(N[C@H](C(=O)O)CCC(=O)O)=O)cc1)C)N
Pergolide mesylate	c12c3c([C@@]4([C@](N(C[C@@H](C4)CSC)CCC)(C1)[H])[H])cccc3[nH]c2
Chlortetracycline hydrochloride	[C@@]12(\C(=C/3\C(c4c([C@]([C@]3(C[C@]1([C@@H](\C(=C(/C2=O)\C(=O)N)\O)N(C)C)[H])[H])(O)C)c(ccc4O)Cl)=O)\O)O
Bupivacaine hydrochloride	C(Nc1c(cccc1C)C)(C1N(CCCC)CCCC1)=O
Paclitaxel	[C@@]12([C@@]([C@]3([C@@](C[C@@H]1O)(OC3)[H])OC(=O)C)([C@@H]([C@]1(C(\C(\[C@H](C2=O)OC(=O)C)=C(/[C@H](C1)OC([C@@H]([C@@H](NC(=O)c1ccccc1)c1ccccc1)O)=O)\C)(C)C)O)OC(=O)c1ccccc1)[H])C
Minocycline hydrochloride	[C@]12(/C(=C\3/C(c4c(c(ccc4O)N(C)C)CC3CC1[C@H](/C(=C(\C2=O)/C(=O)N)/O)N(C)C)=O)/O)O
Isoflupredone acetate	[C@]12([C@@](C(COC(=O)C)=O)(CC[C@]1([C@]1([C@@]([C@@]\3(\C(=C/C(\C=C3)=O)\CC1)C)([C@H](C2)O)F)[H])[H])O)C
Mafenide hydrochloride	S(c1ccc(cc1)CN)(=O)(=O)N
Sulfathiazole	S(Nc1nccs1)(c1ccc(N)cc1)(=O)=O
Iproniazide phosphate	C(NNC(C)C)(=O)c1ccncc1
Cimetidine	c1(nc[nH]c1C)CSCC/N=C(\NC#N)/NC
Cloxacillin sodium salt	N12[C@@]([C@@H](C1=O)NC(c1c(noc1C)c1c(Cl)cccc1)=O)(SC([C@@H]2C([O-])=O)(C)C)[H]
Troleandomycin	[C@@]12(C([C@@H]([C@H]([C@H]([C@H](OC([C@@H]([C@H]([C@@H]([C@@H](O[C@H]3[C@@H]([C@H](C[C@H](O3)C)N(C)C)OC(=O)C)[C@H](C1)C)C)O[C@@H]1O[C@H]([C@@H]([C@H](C1)OC)OC(=O)C)C)C)=O)C)C)OC(=O)C)C)=O)OC2
Pentoxifylline	c12c(C(N(C(N1C)=O)CCCCC(=O)C)=O)n(cn2)C
Naphazoline hydrochloride	C/1(=N/CCN1)\Cc1c2c(ccc1)cccc2
Meclofenamic acid sodium salt monohydrate	c1(Nc2c(C([O-])=O)cccc2)c(c(ccc1Cl)C)Cl
Sulpiride	S(c1cc(C(NCC2N(CCC2)CC)=O)c(cc1)OC)(=O)(=O)N
Tiapride hydrochloride	S(c1cc(C(=O)NCCN(CC)CC)c(cc1)OC)(=O)(=O)C
Minaprine dihydrochloride	n1nc(cc(c1NCCN1CCOCC1)C)c1ccccc1
Griseofulvin	[C@]12(C(c3c(O1)c(c(cc3OC)OC)Cl)=O)/C(=C\C(C[C@H]2C)=O)/OC
Dibucaine	c1(C(=O)NCCN(CC)CC)c2c(nc(c1)OCCCC)cccc2
Dilazep dihydrochloride	c1(c(cc(C(=O)OCCCN2CCN(CCC2)CCCOC(c2cc(c(c(c2)OC)OC)OC)=O)cc1OC)OC)OC
Acyclovir	c1/2c(ncn1COCCO)C(N/C(=N2)/N)=O
Pinacidil	C(=N\C#N)(/NC(C(C)(C)C)C)\Nc1ccncc1
Guanabenz acetate	c1(c(Cl)cccc1Cl)/C=N/NC(=N)N
Isotretinoin	C\1(/C=C/C(=C/C=C/C(=C\C(=O)O)/C)/C)=C(\CCCC1(C)C)/C
Nicorandil	[N+]([O-])(=O)OCCNC(c1cnccc1)=O
Disopyramide	C(C(=O)N)(CCN(C(C)C)C(C)C)(c1ncccc1)c1ccccc1
Naltrexone hydrochloride dihydrate	[C@]123[C@@]4([C@H](N(CC5CC5)CC1)Cc1c2c(O[C@H]3C(CC4)=O)c(cc1)O)O
Bumetanide	S(c1c(c(cc(c1)C(=O)O)NCCCC)Oc1ccccc1)(=O)(=O)N
Mefloquine hydrochloride	c12nc(C(F)(F)F)cc(c1cccc2C(F)(F)F)C(C1NCCCC1)O
Perhexiline maleate	C(CC1NCCCC1)(C1CCCCC1)C1CCCCC1
Astemizole	c1(n(c2c(n1)cccc2)Cc1ccc(F)cc1)NC1CCN(CC1)CCc1ccc(cc1)OC
Acemetacin	n1(c(c(c2c1ccc(c2)OC)CC(=O)OCC(=O)O)C)C(c1ccc(cc1)Cl)=O
Tamoxifen citrate	C(=C(\c1ccccc1)/CC)(\c1ccc(cc1)OCCN(C)C)/c1ccccc1
Clemastine fumarate	[C@@](c1ccc(cc1)Cl)(c1ccccc1)(OCC[C@@H]1N(CCC1)C)C
Ivermectin	[C@@H]1/2[C@]\3([C@](OC/C3=C\C=C\[C@@H]([C@@H](\C(=C\C[C@H]3O[C@]4(O[C@@]([C@H](CC4)C)([C@H](CC)C)[H])C[C@@H](OC1=O)C3)\C)O[C@@H]1O[C@H]([C@@H]([C@H](C1)OC)O[C@@H]1O[C@H]([C@@H]([C@H](C1)OC)O)C)C)C)([C@@H](/C(=C2)/C)O)[H])O
Glibenclamide	S(NC(NC1CCCCC1)=O)(c1ccc(cc1)CCNC(c1c(ccc(c1)Cl)OC)=O)(=O)=O
Amiloride hydrochloride dihydrate	c1(nc(c(nc1N)N)Cl)C(NC(=N)N)=O
Riluzole hydrochloride	c1(nc2c(s1)cc(OC(F)(F)F)cc2)N
Levodopa	C([C@H](Cc1cc(c(cc1)O)O)N)(=O)O
Sulfamethoxazole	S(Nc1noc(c1)C)(c1ccc(N)cc1)(=O)=O
Doxylamine succinate	C(c1ncccc1)(c1ccccc1)(OCCN(C)C)C
Catharanthine	[C@]12(c3c(c4c([nH]3)cccc4)CC[N@]3[C@@]1(\C(=C/[C@@](C2)(C3)[H])\CC)[H])C(=O)OC
Pyrimethamine	n1c(c(c(nc1N)CC)c1ccc(cc1)Cl)N
Metaraminol bitartrate	c1([C@H]([C@@H](N)C)O)cc(O)ccc1
Ticlopidine hydrochloride	c12c(scc1)CCN(C2)Cc1c(Cl)cccc1
Tibolone	C/1\2=C(/C[C@H]([C@]3([C@]4([C@@]([C@](C#C)(CC4)O)(CC[C@]13[H])C)[H])[H])C)\CC(=O)CC2
Benoxinate hydrochloride	C(c1cc(c(cc1)N)OCCCC)(=O)OCCN(CC)CC
Mebendazole	c1(nc2c([nH]1)ccc(C(=O)c1ccccc1)c2)NC(=O)OC
Miconazole	c1(c(cc(cc1)Cl)Cl)C(Cn1cncc1)OCc1c(cc(cc1)Cl)Cl
Clemizole hydrochloride	c1(n(c2c(n1)cccc2)Cc1ccc(Cl)cc1)CN1CCCC1
Prednisone	[C@]12([C@@](C(=O)CO)(CC[C@]1([C@]1([C@@]([C@@]\3(\C(=C/C(\C=C3)=O)\CC1)C)(C(C2)=O)[H])[H])[H])O)C
Ofloxacin	N\12c3c(c(c(cc3C(\C(=C1)\C(=O)O)=O)F)N1CCN(CC1)C)OCC2C
Diazoxide	S1(N/C(=N\c2c1cc(cc2)Cl)/C)(=O)=O
Albendazole	c1(nc2c([nH]1)ccc(c2)SCCC)NC(=O)OC
Disulfiram	C(SSC(=S)N(CC)CC)(=S)N(CC)CC
Retinoic acid	C\1(/C=C/C(=C/C=C/C(=C/C(=O)O)/C)/C)=C(\CCCC1(C)C)/C
Pioglitazone	N1C(SC(C1=O)Cc1ccc(cc1)OCCc1ncc(cc1)CC)=O
Clotrimazole	C(n1cncc1)(c1c(Cl)cccc1)(c1ccccc1)c1ccccc1
Chlorpheniramine maleate	C(CCN(C)C)(c1ccc(cc1)Cl)c1ncccc1
Labetalol hydrochloride	c1(cc(ccc1O)C(CNC(CCc1ccccc1)C)O)C(=O)N
Isoconazole	c1(COC(c2c(cc(cc2)Cl)Cl)Cn2cncc2)c(Cl)cccc1Cl
Oxybutynin chloride	C(C(=O)OCC#CCN(CC)CC)(c1ccccc1)(C1CCCCC1)O
Clindamycin hydrochloride	C1(O[C@@H]([C@@H]([C@H]([C@H]1O)O)O)SC)[C@H](NC([C@H]1N(C[C@@H](C1)CCC)C)=O)[C@@H](Cl)C
Benzydamine hydrochloride	n1(nc(c2c1cccc2)OCCCN(C)C)Cc1ccccc1
Nicergoline	[C@]12(c3c4c(cn(c4ccc3)C)C[C@]1(N(C[C@@H](C2)COC(c1cc(Br)cnc1)=O)C)[H])OC
Oxytetracycline dihydrate	[C@@]1\2([C@]([C@@H](\C(=C(/C1=O)\C(=O)N)\O)N(C)C)([C@H]([C@]1(\C(=C2\O)\C(c2c([C@]1(O)C)cccc2O)=O)[H])O)[H])O
Gallamine triethiodide	c1(c(OCC[N+](CC)(CC)CC)cccc1OCC[N+](CC)(CC)CC)OCC[N+](CC)(CC)CC
Guanethidine sulfate	C(=N)(NCCN1CCCCCCC1)N.C(=N)(NCCN1CCCCCCC1)N
Amprolium hydrochloride	[n+]1(Cc2c(nc(nc2)CCC)N)c(C)cccc1
Nitrofurantoin	C1(NC(CN1/N=C/c1oc([N+]([O-])=O)cc1)=O)=O
Idoxuridine	N/1(C(NC(/C(=C1)/I)=O)=O)[C@@H]1O[C@@H]([C@H](C1)O)CO
Mephenesin	O(c1c(C)cccc1)CC(O)CO
Ethambutol dihydrochloride	N([C@@H](CO)CC)CCN[C@@H](CO)CC
Pentolinium bitartrate	[N+]1(CCCCC[N+]2(C)CCCC2)(C)CCCC1
Hexamethonium dibromide dihydrate	[N+](CCCCCC[N+](C)(C)C)(C)(C)C
Salbutamol	c1(cc(ccc1O)C(CNC(C)(C)C)O)CO
Dicyclomine hydrochloride	C1(C(=O)OCCN(CC)CC)(C2CCCCC2)CCCCC1
Trimethoprim	n1c(c(Cc2cc(c(c(c2)OC)OC)OC)cnc1N)N
Oxethazaine	C(N(C(Cc1ccccc1)(C)C)C)(CN(CC(N(C(Cc1ccccc1)(C)C)C)=O)CCO)=O
Fenbufen	C(c1ccc(cc1)c1ccccc1)(=O)CCC(=O)O
Isoxsuprine hydrochloride	N(C(C(c1ccc(cc1)O)O)C)C(COc1ccccc1)C
Tropicamide	C(C(c1ccccc1)CO)(N(Cc1ccncc1)CC)=O
Thioridazine hydrochloride	N1(c2c(Sc3c1cccc3)ccc(c2)SC)CCC1N(C)CCCC1
Lomefloxacin hydrochloride	C=1(/C(c2c(N(\C1)CC)c(c(N1CC(NCC1)C)c(c2)F)F)=O)\C(=O)O
Amidopyrine	C1(\C(=C(/N(N1c1ccccc1)C)\C)\N(C)C)=O
Clonidine hydrochloride	C/1(\Nc2c(Cl)cccc2Cl)=N/CCN1
Acetylsalicylsalicylic acid	C(c1c(OC(=O)C)cccc1)(Oc1c(C(=O)O)cccc1)=O
Antazoline hydrochloride	N(C/C/1=N/CCN1)(Cc1ccccc1)c1ccccc1
Nomifensine maleate	c12c(C(CN(C1)C)c1ccccc1)cccc2N
Vinpocetine	n1/2c3c(c4c1cccc4)CCN1[C@]3([C@](/C=C2/C(=O)OCC)(CCC1)CC)[H]
Nalbuphine hydrochloride	[C@]123[C@@]4([C@H](N(CC1)CC1CCC1)Cc1c2c(O[C@H]3[C@H](CC4)O)c(cc1)O)O
Cinnarizine	N1(C(c2ccccc2)c2ccccc2)CCN(CC1)C/C=C/c1ccccc1
Spironolactone	[C@]12(\C(=C/C(=O)CC1)\C[C@H]([C@@]1([C@@]2(CC[C@]2([C@]1(CC[C@]21OC(=O)CC1)[H])C)[H])[H])SC(=O)C)C
Spiperone	C12(N(CNC1=O)c1ccccc1)CCN(CC2)CCCC(c1ccc(cc1)F)=O
Terfenadine	C(C1CCN(CC1)CCCC(c1ccc(C(C)(C)C)cc1)O)(c1ccccc1)(c1ccccc1)O
Fipexide hydrochloride	N1(C(COc2ccc(Cl)cc2)=O)CCN(Cc2cc3c(OCO3)cc2)CC1
Canrenoic acid potassium salt	[C@@]12(\C(\C=C/[C@@]3([C@@]1(CC[C@]1([C@]3(CC[C@]1(CCC([O-])=O)O)[H])C)[H])[H])=C/C(=O)CC2)C
Pimozide	C1(N(c2c(N1)cccc2)C1CCN(CC1)CCCC(c1ccc(cc1)F)c1ccc(cc1)F)=O
Neomycin sulfate	[C@@H]1([C@H](O[C@@H]2[C@@H]([C@H]([C@@H]([C@H](O2)CN)O)O)N)[C@H](C[C@H]([C@@H]1O)N)N)O[C@H]1[C@@H]([C@H](O[C@@H]2[C@@H]([C@H]([C@@H]([C@@H](O2)CN)O)O)N)[C@H](O1)CO)O
Quinacrine dihydrochloride hydrate	c1(c2c(nc3c1ccc(c3)Cl)ccc(c2)OC)NC(CCCN(CC)CC)C
Hydrochlorothiazide	S1(c2cc(S(=O)(=O)N)c(cc2NCN1)Cl)(=O)=O
Hydralazine hydrochloride	C/1(\N=N/C=C/2\C1\C=C/C=C2)=N\N
Captopril	N1(C([C@@H](CS)C)=O)[C@H](C(=O)O)CCC1
Phenformin hydrochloride	N(C(=N)NCCc1ccccc1)C(=N)N
Antipyrine	C\1(N(N(\C(=C1)\C)C)c1ccccc1)=O
Aminopurine, 6-benzyl	c12c(nc[nH]1)ncnc2NCc1ccccc1
Diflunisal	c1(cc(c2c(cc(cc2)F)F)ccc1O)C(=O)O
Prilocaine hydrochloride	C(Nc1c(C)cccc1)(=O)C(NCCC)C
Amyleine hydrochloride	C(OC(CN(C)C)(CC)C)(=O)c1ccccc1
Metoclopramide monohydrochloride	c1(c(cc(c(c1)Cl)N)OC)C(=O)NCCN(CC)CC
Pheniramine maleate	C(CCN(C)C)(c1ncccc1)c1ccccc1
Ketoprofen	C(c1cc(C(C(=O)O)C)ccc1)(=O)c1ccccc1
Acebutolol hydrochloride	c1(c(OCC(CNC(C)C)O)ccc(NC(=O)CCC)c1)C(=O)C
Nefopam hydrochloride	c12C(OCCN(Cc1cccc2)C)c1ccccc1
Diphemanil methylsulfate	[N+]1(CC/C(=C(/c2ccccc2)\c2ccccc2)/CC1)(C)C
Orphenadrine hydrochloride	c1(C(c2ccccc2)OCCN(C)C)c(C)cccc1
Busulfan	S(=O)(=O)(OCCCCOS(=O)(=O)C)C
Bupropion hydrochloride	C(c1cc(Cl)ccc1)(C(NC(C)(C)C)C)=O
Mianserine hydrochloride	N12C(c3c(Cc4c1cccc4)cccc3)CN(CC2)C
Ethacrynic acid	c1(c(c(c(OCC(=O)O)cc1)Cl)Cl)C(C(=C)CC)=O
Dizocilpine maleate	[C@]12(N[C@@H](c3c1cccc3)Cc1c2cccc1)C
Clomipramine hydrochloride	N1(c2cc(ccc2CCc2c1cccc2)Cl)CCCN(C)C
Picotamide monohydrate	c1(C(NCc2cnccc2)=O)cc(C(NCc2cnccc2)=O)ccc1OC
Methylprednisolone, 6-alpha	[C@]\12(\C(=C/C(\C=C1)=O)\[C@H](C[C@@]1([C@@]2([C@H](C[C@@]2([C@@](C(=O)CO)(CC[C@]21[H])O)C)O)[H])[H])C)C
Pirenzepine dihydrochloride	N1(c2c(C(Nc3c1nccc3)=O)cccc2)C(CN1CCN(CC1)C)=O
Pyrilamine maleate	N(c1ncccc1)(Cc1ccc(cc1)OC)CCN(C)C
Cefotaxime sodium salt	N1\2C([C@H]([C@]1(SC\C(=C2\C([O-])=O)\COC(=O)C)[H])NC(\C(\c1nc(sc1)N)=N/OC)=O)=O
Mifepristone	C/1\2=C\3/C(=C\C(=O)CC3)/CC[C@]1([C@]1([C@](C[C@@]2(c2ccc(N(C)C)cc2)[H])([C@](C#CC)(CC1)O)C)[H])[H]
Thioproperazine dimesylate	S(c1cc2N(c3c(Sc2cc1)cccc3)CCCN1CCN(CC1)C)(N(C)C)(=O)=O
Amodiaquin dihydrochloride dihydrate	c12c(Nc3cc(c(cc3)O)CN(CC)CC)ccnc1cc(cc2)Cl
Dihydrostreptomycin sulfate	N(C1C(OC(C(C1O)O)CO)OC2C(OC(C2(O)CO)C)OC3C(C(C(C(C3O)O)NC(=N)N)O)NC(=N)N)C
Clofilium tosylate	[N+](CC)(CC)(CCCCCCC)CCCCc1ccc(Cl)cc1
Sulfaguanidine	S(NC(=N)N)(c1ccc(N)cc1)(=O)=O
Phenelzine sulfate	N(N)CCc1ccccc1
Minoxidil	N=1/C(N(/C(=C\C1\N1CCCCC1)/N)O)=N
Flutamide	c1(C(F)(F)F)c([N+]([O-])=O)ccc(NC(=O)C(C)C)c1
Antipyrine, 4-hydroxy	C1(\C(=C(/N(N1c1ccccc1)C)\C)\O)=O
Tolbutamide	S(NC(=O)NCCCC)(c1ccc(cc1)C)(=O)=O
Niclosamide	[N+](c1cc(c(NC(c2c(ccc(c2)Cl)O)=O)cc1)Cl)([O-])=O
Camptothecine (S,+)	N12\C(\c3c(C1)cc1c(n3)cccc1)=C/C/1=C(\C2=O)/COC([C@]1(O)CC)=O
Lidocaine hydrochloride	c1(NC(=O)CN(CC)CC)c(cccc1C)C
Fenbendazole	c1(nc2c([nH]1)ccc(c2)Sc1ccccc1)NC(=O)OC
Tolazoline hydrochloride	C/1(=N/CCN1)\Cc1ccccc1
Indapamide	S(c1cc(C(NN2c3c(CC2C)cccc3)=O)ccc1Cl)(=O)(=O)N
Tolnaftate	C(N(c1cc(ccc1)C)C)(Oc1cc2c(cc1)cccc2)=S
Phentolamine hydrochloride	N(c1cc(O)ccc1)(C\C\1=N\CCN1)c1ccc(cc1)C
Trimethobenzamide hydrochloride	c1(c(cc(C(NCc2ccc(cc2)OCCN(C)C)=O)cc1OC)OC)OC
Proglumide	C(C(NC(=O)c1ccccc1)CCC(=O)O)(N(CCC)CCC)=O
Pindolol	c12c([nH]cc1)cccc2OCC(CNC(C)C)O
Alprenolol hydrochloride	O(c1c(CC=C)cccc1)CC(CNC(C)C)O
Nocodazole	c1(nc2c([nH]1)ccc(C(c1sccc1)=O)c2)NC(=O)OC
Praziquantel	N1(C(=O)C2CCCCC2)CC2N(C(C1)=O)CCc1c2cccc1
Oxandrolone	[C@]12([C@@]3([C@]([C@]4([C@@]([C@](CC4)(O)C)(CC3)C)[H])(CC[C@]1(CC(OC2)=O)[H])[H])[H])C
Fendiline hydrochloride	C(c1ccccc1)(c1ccccc1)CCNC(c1ccccc1)C
Triamcinolone	[C@]12([C@]([C@@H](C[C@]1([C@]1([C@@]([C@@]\3(\C(=C/C(\C=C3)=O)\CC1)C)([C@H](C2)O)F)[H])[H])O)(C(=O)CO)O)C
Quinidine hydrochloride monohydrate	N12[C@@]([C@H](c3c4c(ncc3)ccc(c4)OC)O)(C[C@@]([C@H](C1)C=C)(CC2)[H])[H]
Dexamethasone acetate	[C@]12([C@]([C@]3([C@@]([C@@]\4(\C(=C/C(\C=C4)=O)\CC3)C)([C@H](C1)O)F)[H])(C[C@H]([C@@]2(C(COC(=O)C)=O)O)C)[H])C
Sulfinpyrazone	N1(N(C(C(C1=O)CCS(=O)c1ccccc1)=O)c1ccccc1)c1ccccc1
Tetracycline hydrochloride	[C@@]12(\C(=C/3\C(c4c([C@]([C@]3(C[C@]1([C@@H](\C(=C(/C2=O)\C(=O)N)\O)N(C)C)[H])[H])(O)C)cccc4O)=O)\O)O
Diperodon hydrochloride	C(Nc1ccccc1)(OC(CN1CCCCC1)COC(Nc1ccccc1)=O)=O
Dihydroergotamine tartrate	[C@@]12(N(C([C@@](O1)(NC([C@@H]1CC3([C@](N(C1)C)(Cc1c4c3cccc4[nH]c1)[H])[H])=O)C)=O)[C@H](C(N1[C@]2(CCC1)[H])=O)Cc1ccccc1)O.[C@@]12(N(C([C@@](O1)(NC([C@@H]1C[C@]3([C@](N(C1)C)(Cc1c4c3cccc4[nH]c1)[H])[H])=O)C)=O)[C@H](C(N1[C@]2(CCC1)[H])=O)Cc1ccccc1)O
Mebeverine hydrochloride	C(c1cc(c(cc1)OC)OC)(=O)OCCCCN(C(Cc1ccc(cc1)OC)C)CC
Gentamicine sulfate	N(C1C(COC(C1O)OC2C(CC(C(C2O)OC3OC(CCC3N)C(NC)C)N)N)(O)C)C
Fluphenazine dihydrochloride	N1(c2c(Sc3c1cccc3)ccc(C(F)(F)F)c2)CCCN1CCN(CC1)CCO
Azaguanine-8	c12/N=C(\NC(c1nn[nH]2)=O)/N
Isoniazid	C(=O)(c1ccncc1)NN
Meticrane	S1(c2cc(S(=O)(=O)N)c(cc2CCC1)C)(=O)=O
Tranexamic acid	C([C@H]1CC[C@@H](CC1)CN)(=O)O
Sulfaphenazole	S(Nc1n(ncc1)c1ccccc1)(c1ccc(N)cc1)(=O)=O
Ampyrone	C1(\C(=C(/N(N1c1ccccc1)C)\C)\N)=O
Chloramphenicol	[N+](c1ccc([C@H]([C@H](NC(C(Cl)Cl)=O)CO)O)cc1)([O-])=O
Midodrine hydrochloride	c1(c(ccc(c1)OC)OC)C(CNC(=O)CN)O
Procaine hydrochloride	C(c1ccc(N)cc1)(=O)OCCN(CC)CC
Ranitidine hydrochloride	[N+](/C=C(/NC)\NCCSCc1oc(cc1)CN(C)C)([O-])=O
Mupirocin	CC(=CC(=O)OCCCCCCCCC(=O)O)CC1OCC(C(C1O)O)CC1C(C(C(C)O)C)O1
Piroxicam	S1(N(\C(=C(/c2c1cccc2)\O)\C(Nc1ncccc1)=O)C)(=O)=O
Morantel tartrate	C=1(/N(CCC\N1)C)\C=C\c1c(ccs1)C
Norfloxacin	C=1(\C(c2c(N(/C1)CC)cc(c(c2)F)N1CCNCC1)=O)/C(=O)O
Todralazine hydrochloride	c1(nncc2c1cccc2)NNC(=O)OCC
Etodolac	c12[nH]c3c(c1CCOC2(CC(=O)O)CC)cccc3CC
Metronidazole	c1(n(c(nc1)C)CCO)[N+]([O-])=O
Mexiletine hydrochloride	c1(OCC(N)C)c(cccc1C)C
Khellin	c12c(c(c3c(c1OC)cco3)OC)O\C(=C/C2=O)\C
Chlorothiazide	S1(c2cc(S(=O)(=O)N)c(cc2\N=C/N1)Cl)(=O)=O
R(-) Apomorphine hydrochloride hemihydrate	[C@@]12(c3c(c4c(C1)ccc(c4O)O)cccc3CCN2C)[H].[C@@]12(c3c(c4c(C1)ccc(c4O)O)cccc3CCN2C)[H]
Ethisterone	[C@]12(\C(=C/C(=O)CC1)\CC[C@@]1([C@@]2(CC[C@]2([C@]1(CC[C@]2(C#C)O)[H])C)[H])[H])C
Naloxone hydrochloride	[C@]123[C@@]4([C@H](N(CC1)CC=C)Cc1c2c(O[C@H]3C(CC4)=O)c(cc1)O)O
Vincamine	n12[C@](C[C@]3([C@]4(c1c(c1c2cccc1)CCN4CCC3)[H])CC)(C(=O)OC)O
Bromocryptine mesylate	N12[C@@](O[C@](C1=O)(NC([C@@H]1\C=C/3\c4c5c(c([nH]c5ccc4)Br)C[C@]3(N(C1)C)[H])=O)C(C)C)([C@]1(N(C([C@@H]2CC(C)C)=O)CCC1)[H])O
Fludrocortisone acetate	[C@]12([C@@](C(COC(=O)C)=O)(CC[C@]1([C@]1(C([C@@]3(\C(=C/C(=O)CC3)\CC1)C)([C@H](C2)O)F)[H])[H])O)C
Glipizide	S(NC(NC1CCCCC1)=O)(c1ccc(cc1)CCNC(c1ncc(nc1)C)=O)(=O)=O
Dantrolene sodium salt	N/1=C(/N(CC1=O)/N=C/c1oc(cc1)c1ccc([N+]([O-])=O)cc1)\[O-]
Verapamil hydrochloride	C(c1cc(c(cc1)OC)OC)(C#N)(C(C)C)CCCN(CCc1cc(c(cc1)OC)OC)C
Lisinopril	N1(C([C@@H](N[C@H](C(=O)O)CCc2ccccc2)CCCCN)=O)[C@H](C(=O)O)CCC1
Erythromycin	[C@@H]1([C@@H]([C@H](C[C@H](O1)C)N(C)C)O)O[C@@H]1[C@H]([C@@H]([C@H](C(O[C@@H]([C@]([C@@H]([C@H](C([C@@H](C[C@]1(O)C)C)=O)C)O)(O)C)CC)=O)C)O[C@H]1C[C@]([C@H]([C@@H](O1)C)O)(OC)C)C
Ifenprodil tartrate	N1(C(C(c2ccc(cc2)O)O)C)CCC(Cc2ccccc2)CC1
E-64	CC(C)C[C@H](NC(=O)[C@H]1O[C@@H]1C(O)=O)C(=O)NCCCCNC(N)=N
Garcinol	CC(C)=CC[C@@H](C[C@]12C[C@H](CC=C(C)C)C(C)(C)[C@](CC=C(C)C)(C(=O)C(C(=O)C3=CC(O)=C(O)C=C3)=C1O)C2=O)C(C)=C
Epigallocatechin gallate	[H][C@]1(CC2=C(O)C=C(O)C=C2O[C@]1([H])C1=CC(O)=C(O)C(O)=C1)OC(=O)C1=CC(O)=C(O)C(O)=C1
Phenylbutyrate??Na	[Na+].[O-]C(=O)CCCC1=CC=CC=C1
PPACK	N[C@H](CC1=CC=CC=C1)C(=O)N1CCC[C@H]1C(=O)N[C@@H](CCCNC(N)=N)C(=O)CCl
Salermide	CC(C(=O)NC1=CC=CC(=C1)\N=C\C1=C2C=CC=CC2=CC=C1O)C1=CC=CC=C1
Z-PLG-NHOH	[H]C(CC(C)C)(NC(=O)[C@@]1([H])CCCN1C(=O)OCC1=CC=CC=C1)C(=O)NCC(=O)NO
CI-994	CC(=O)NC1=CC=C(C=C1)C(=O)NC1=C(N)C=CC=C1
Enalapril	CCOC(=O)[C@H](CCC1=CC=CC=C1)N[C@@H](C)C(=O)N1CCC[C@@H]1C(O)=O
ITSA-1	ClC1=CC(Cl)=C(C=C1)C(=O)N1N=NC2=CC=CC=C12
Phosphoramidon	[Na+].[Na+].CC(C)C[C@H](NP([O-])(=O)O[C@@H]1O[C@@H](C)[C@H](O)[C@@H](O)[C@H]1O)C(=O)N[C@@H](CC1=CNC2=C1C=CC=C2)C([O-])=O
U-0126	N\C(SC1=C(N)C=CC=C1)=C(C#N)/C(C#N)=C(\N)SC1=C(N)C=CC=C1
SB-203580	CS(=O)C1=CC=C(C=C1)C1=NC(=C(N1)C1=CC=NC=C1)C1=CC=C(F)C=C1
TYRPHOSTIN 51	NC(=C(C#N)C#N)C(\C#N)=C\C1=CC(O)=C(O)C(O)=C1
AG-370	NC(=C(C#N)C#N)C(\C#N)=C\C1=CC2=C(NC=C2)C=C1
2-Hydroxy-5-(2,5-dihydroxybenzylamino)benzoic acid	OC(=O)C1=CC(NCC2=C(O)C=CC(O)=C2)=CC=C1O
SB-202190	OC1=CC=C(C=C1)C1=NC(=C(N1)C1=CC=NC=C1)C1=CC=C(F)C=C1
SU1498	CC(C)C1=CC(=CC(=C1O)C(C)C)C=C(C#N)C(=O)NCCCC2=CC=CC=C2
BML-257	OC(=O)C1=CC=C2N=C(C3=CC=CC=C3)C(=NC2=C1)C1=CC=CC=C1
E-64-C	CC(C)CCNC(=O)[C@H](CC(C)C)NC(=O)[C@H]1O[C@@H]1C(O)=O
Splitomicin	O=C1CCC2=C(O1)C=CC1=CC=CC=C21
GM 6001	CNC(=O)[C@H](CC1=CNC2=C1C=CC=C2)NC(=O)[C@H](CC(C)C)CC(=O)NO
Tranylcypromine hemisulfate	C1[C@@H]([C@H]1N)C2=CC=CC=C2.C1[C@@H]([C@H]1N)C2=CC=CC=C2.OS(=O)(=O)O
Z-Prolyl-prolinal	O=C[C@@H]1CCCN1C(=O)[C@@H]1CCCN1C(=O)OCC1=CC=CC=C1
MC-1293	CN1C=C(C=C1\C=C\C(=O)NO)C(=O)C1=CC=C(C)C=C1
Z-FA-FMK	C[C@H](NC(=O)[C@H](CC1=CC=CC=C1)NC(=O)OCC1=CC=CC=C1)C(=O)CF
NSC-3852	OC1=CC=C(N=O)C2=CC=CN=C12
Cilastatin	CC1(C)C[C@H]1C(=O)N\C(=C/CCCCSC[C@@H](N)C(O)=O)C(O)=O
AGK2	ClC1=CC=C(Cl)C(=C1)C1=CC=C(O1)\C=C(/C#N)C(=O)NC1=CC=CC2=C1C=CC=N2
Dec-RVKR-CMK	CCCCCCCCCC(=O)N[C@H](CCCNC(N)=N)C(=O)N[C@H](C(C)C)C(=O)N[C@H](CCCCN)C(=O)N[C@@H](CCCNC(N)=N)C(=O)CCl
TYRPHOSTIN 47	NC(=S)C(=C\C1=CC(O)=C(O)C=C1)\C#N
H-7????2HCl	Cl.Cl.CC1CNCCN1S(=O)(=O)C1=CC=CC2=CN=CC=C12
TYRPHOSTIN 1	COC1=CC=C(C=C(C#N)C#N)C=C1
AG-879	CC(C)(C)C1=CC(=CC(=C1O)C(C)(C)C)\C=C(/C#N)C(N)=S
KN-62	[H][C@](CC1=CC=C(OS(=O)(=O)C2=C3C=CN=CC3=CC=C2)C=C1)(N(C)S(=O)(=O)C1=CC=CC2=CN=CC=C12)C(=O)N1CCN(CC1)C1=CC=CC=C1
PP2	CC(C)(C)N1N=C(C2=C1N=CN=C2N)C1=CC=C(Cl)C=C1
ZM 449829	C=CC(=O)C1=CC2=CC=CC=C2C=C1
SC-514	NC(=O)C1=C(N)C=C(S1)C1=CSC=C1
E-64-d	CCOC(=O)[C@H]1O[C@@H]1C(=O)N[C@@H](CC(C)C)C(=O)NCCC(C)C
BML-210	NC1=C(NC(=O)CCCCCCC(=O)NC2=CC=CC=C2)C=CC=C1
NNGH	COC1=CC=C(C=C1)S(=O)(=O)N(CC(C)C)CC(=O)NO
Valproic acid	CCCC(CCC)C(O)=O
DL-Thiorphan	OC(=O)CNC(=O)C(CS)CC1=CC=CC=C1
Anacardic acid	CCCCCCCCCCCCCCCC1=CC=CC(O)=C1C(O)=O
Z-VAD-FMK	COC(=O)C[C@H](NC(=O)[C@H](C)NC(=O)[C@@H](NC(=O)OCC1=CC=CC=C1)C(C)C)C(=O)CF
Aminoresveratrol sulfate	OS(O)(=O)=O.NC1=CC=C(\C=C\C2=CC(O)=CC(O)=C2)C=C1
PKSI-527	Cl.NC[C@H]1CC[C@@H](CC1)C(=O)NC(CC1=CC=CC=C1)C(=O)NC1=CC=C(CC(O)=O)C=C1
NCH-51	CC(C)C(=O)SCCCCCCC(=O)NC1=NC(=CS1)C1=CC=CC=C1
Lisinopril	NCCCC[C@@H](N[C@H](CCC1=CC=CC=C1)C(O)=O)C(=O)N1CCC[C@H]1C(O)=O
AG-126	OC1=CC(C=C(C#N)C#N)=CC=C1[N+]([O-])=O
H-9????HCl	Cl.NCCNS(=O)(=O)C1=CC=CC2=CN=CC=C12
TYRPHOSTIN AG 1288	OC1=CC(C=C(C#N)C#N)=CC(=C1O)[N+]([O-])=O
LY 294002	O=C1C=C(OC2=C(C=CC=C12)C1=CC=CC=C1)N1CCOCC1
KN-93	COC1=CC=C(C=C1)S(=O)(=O)N(CCO)C1=C(CN(C)C\C=C\C2=CC=C(Cl)C=C2)C=CC=C1
ZM 336372	CN(C)C1=CC=CC(=C1)C(=O)NC1=CC(NC(=O)C2=CC=C(O)C=C2)=C(C)C=C1
BAY 11-7082	CC1=CC=C(C=C1)S(=O)(=O)\C=C\C#N
BML-259	CC(C)C1=CN=C(NC(=O)CC2=CC=CC=C2)S1
MDL-28170	[H]C(=O)C(CC1=CC=CC=C1)NC(=O)[C@@H](NC(=O)OCC1=CC=CC=C1)C(C)C
Apicidin	CCC(C)[C@@H]1NC(=O)[C@H](CC2=CN(OC)C3=C2C=CC=C3)NC(=O)[C@H](CCCCCC(=O)CC)NC(=O)[C@H]2CCCCN2C1=O
Gliotoxin	CN1C(=O)[C@]23CC4=CC=C[C@H](O)[C@H]4N2C(=O)[C@@]1(CO)SS3
EX-527	NC(=O)C1CCCC2=C1NC1=CC=C(Cl)C=C21
TLCK??HCl	Cl.CC1=CC=C(C=C1)S(=O)(=O)N[C@@H](CCCCN)C(=O)CCl
B2	[O-][N+](=O)C1=C2N=CC=CC2=C(C=C1)N1CCN(CC1)C(=O)C1=CC=C(Cl)C=C1
AEBSF??HCl	Cl.NCCC1=CC=C(C=C1)S(F)(=O)=O
BML-281	CC(C)(C)OC(=O)NC1=CC=C(C=C1)C1=CC(=NO1)C(=O)NCCCCCCC(=O)NO
Calpain Inhibitor II (ALLM)	[H]C(=O)[C@H](CCSC)NC(=O)[C@H](CC(C)C)NC(=O)[C@H](CC(C)C)NC(C)=O
PD-98059	COC1=C(N)C(=CC=C1)C1=CC(=O)C2=CC=CC=C2O1
Staurosporine	[H][C@@]12C[C@H](NC)[C@H](OC)[C@@](C)(O1)N1C3=C(C=CC=C3)C3=C4CNC(=O)C4=C4C5=CC=CC=C5N2C4=C13
TYRPHOSTIN AG 1478	COC1=C(OC)C=C2C(NC3=CC(Cl)=CC=C3)=NC=NC2=C1
Wortmannin	COC[C@H]1OC(=O)C2=COC3=C2[C@@]1(C)C1=C(C2CCC(=O)[C@@]2(C)C[C@H]1OC(C)=O)C3=O
ML-7????HCl	Cl.IC1=C2C=CC=C(C2=CC=C1)S(=O)(=O)N1CCCNCC1
SU 4312	CN(C)C1=CC=C(C=C1)\C=C1/C(=O)NC2=CC=CC=C12
5,6-dichloro-1-????-D-ribofuranosylbenzimidazole	OC[C@H]1O[C@H]([C@H](O)[C@@H]1O)N1C=NC2=C1C=C(Cl)C(Cl)=C2
Apigenin	OC1=CC=C(C=C1)C1=CC(=O)C2=C(O)C=C(O)C=C2O1
Z-Leu-Leu-CHO	[H]C(=O)[C@H](CC(C)C)NC(=O)[C@H](CC(C)C)NC(=O)OCC1=CC=CC=C1
Suberoyl bis-hydroxamic acid	ONC(=O)CCCCCCC(=O)NO
MG-132	[H]C(=O)[C@H](CC(C)C)NC(=O)[C@H](CC(C)C)NC(=O)[C@H](CC(C)C)NC(=O)OCC1=CC=CC=C1
Resveratrol	OC1=CC=C(\C=C\C2=CC(O)=CC(O)=C2)C=C1
TPCK	CC1=CC=C(C=C1)S(=O)(=O)N[C@H](CC1=CC=CC=C1)C(=O)CCl
BIX-01294	COC1=CC2=C(C=C1OC)C(NC1CCN(CC3=CC=CC=C3)CC1)=NC(=N2)N1CCCN(C)CC1
Apstatin	C[C@H](NC(=O)[C@@H]1CCCN1C(=O)[C@@H]1CCCN1C(=O)[C@@H](O)[C@H](N)CC1=CC=CC=C1)C(N)=O
Triacetylresveratrol	CC(=O)OC1=CC=C(\C=C\C2=CC(OC(C)=O)=CC(OC(C)=O)=C2)C=C1
Actinonin	CCCCC[C@H](CC(=O)NO)C(=O)N[C@@H](C(C)C)C(=O)N1CCC[C@H]1CO
TYRPHOSTIN 46	NC(=O)C(=C\C1=CC=C(O)C(O)=C1)\C#N
AG-494	OC1=CC=C(\C=C(/C#N)C(=O)NC2=CC=CC=C2)C=C1O
TYRPHOSTIN AG 1295	CC1=CC2=C(C=C1C)N=C(C=N2)C1=CC=CC=C1
GF 109203X	CN(C)CCCN1C=C(C2=C1C=CC=C2)C1=C(C(=O)NC1=O)C1=CNC2=C1C=CC=C2
ML-9????HCl	Cl.ClC1=C2C=CC=C(C2=CC=C1)S(=O)(=O)N1CCCNCC1
AG-1296	COC1=C(OC)C=C2N=C(C=NC2=C1)C1=CC=CC=C1
2,2',3,3',4,4'-Hexahydroxy-1,1'-biphenyl-6,6'-dimethanol dimethyl ether	COCC1=CC(O)=C(O)C(O)=C1C1=C(COC)C=C(O)C(O)=C1O
BML-265	[H]C#CC1=CC=CC(NC2=NC=NC3=CC(OC)=C(OC)C=C23)=C1
CA-074	CCCNC(=O)[C@H]1O[C@@H]1C(=O)N[C@@H](C(C)CC)C(=O)N1CCC[C@H]1C(O)=O
Scriptaid	ONC(=O)CCCCCN1C(=O)C2=CC=CC3=CC=CC(C1=O)=C23
AAF-CMK	OC(=O)C(F)(F)F.C[C@H](N)C(=O)N[C@@H](C)C(=O)N[C@@H](CC1=CC=CC=C1)C(=O)CCl
M-344	CN(C)C1=CC=C(C=C1)C(=O)NCCCCCCC(=O)NO
BML-244	[H]C(=O)[C@H](CCCC)NC(=O)OC(C)(C)C
Butyrolactone 3	CCC[C@@H]1OC(=O)C(=C)[C@H]1C(O)=O
Argatroban	C[C@@H]1CCN([C@H](C1)C(O)=O)C(=O)[C@H](CCCNC(N)=N)NS(=O)(=O)C1=CC=CC2=C1NCC(C)C2
Trichostatin A	C[C@H](\C=C(/C)\C=C\C(=O)NO)C(=O)C1=CC=C(C=C1)N(C)C
Elastatinal	[H]C(=O)[C@H](C)NC(=O)[C@H](CCC(N)=O)NC(=O)[C@@H](NC(=O)N[C@@H](CC(C)C)C(O)=O)[C@]1([H])CCNC(=N)N1
AG-490	OC1=C(O)C=C(\C=C(/C#N)C(=O)NCC2=CC=CC=C2)C=C1
AG-825	COC1=CC(\C=C(/C#N)C(N)=O)=CC(CSC2=NC3=CC=CC=C3S2)=C1O
TYRPHOSTIN 9	CC(C)(C)C1=CC(C=C(C#N)C#N)=CC(=C1O)C(C)(C)C
Hypericin	CC1=C2C3=C(C)C=C(O)C4=C3C3=C5C2=C(C(O)=C1)C(=O)C1=C5C(=C(O)C=C1O)C1=C3C(C4=O)=C(O)C=C1O
2-Aminopurine	NC1=NC=C2N=CNC2=N1
GW 5074	OC1=C(Br)C=C(\C=C2/C(=O)NC3=CC=C(I)C=C23)C=C1Br
SP 600125	O=C1C2=CC=CC=C2C2=NNC3=CC=CC1=C23
Rapamycin	[H][C@@]12CC[C@@H](C)[C@@](O)(O1)C(=O)C(=O)N1CCCC[C@@]1([H])C(=O)O[C@@]([H])(CC(=O)[C@H](C)\C=C(C)\[C@@H](O)[C@@H](OC)C(=O)[C@H](C)C[C@H](C)\C=C\C=C\C=C(C)\[C@H](C2)OC)[C@H](C)C[C@@H]1CC[C@@H](O)[C@@H](C1)OC
CA-074 Me	CCCNC(=O)[C@H]1O[C@@H]1C(=O)N[C@@H](C(C)CC)C(=O)N1CCC[C@H]1C(=O)OC
Nullscript	ONC(=O)CCCN1C(=O)C2=CC=CC3=CC=CC(C1=O)=C23
PMSF	FS(=O)(=O)CC1=CC=CC=C1
Nicotinamide	NC(=O)C1=CC=CN=C1
Fumagillin	[H][C@@]1([C@H](OC)[C@@H](CC[C@]11CO1)OC(=O)\C=C\C=C\C=C\C=C\C(O)=O)[C@@]1(C)O[C@@H]1CC=C(C)C
CTPB	CCCCCCCCCCCCCCCC1=CC=CC(OCC)=C1C(=O)NC1=CC(=C(Cl)C=C1)C(F)(F)F
URB-597	NC(=O)C1=CC=CC(=C1)C1=CC=CC(OC(=O)NC2CCCCC2)=C1
Isonicotinamide	NC(=O)C1=CC=NC=C1
Gabexate mesylate	CS(O)(O)=O.CCOC(=O)C1=CC=C(OC(=O)CCCCCNC(N)=N)C=C1
HA-1004????HCl	C1=CC2=C(C=CN=C2)C(=C1)S(=O)(=O)NCCN=C(N)N.Cl
Lavendustin A	OC(=O)C1=CC(=CC=C1O)N(CC1=CC=CC=C1O)CC1=C(O)C=CC(O)=C1
Hydroxy-2-naphthalenylmethylphosphonic acid	C1=CC=C2C=C(C=CC2=C1)C(O)P(=O)(O)O
Ro 31-8220 mesylate	CS(O)(=O)=O.CN1C=C(C2=C1C=CC=C2)C1=C(C(=O)NC1=O)C1=CN(CCCSC(N)=N)C2=C1C=CC=C2
N9-isopropyl-olomoucine	CC(C)N1C=NC2=C(NCC3=CC=CC=C3)N=C(NCCO)N=C12
Palmitoyl-DL-carnitine	[Cl-].CCCCCCCCCCCCCCCC(=O)OC(CC(O)=O)C[N+](C)(C)C
Indirubin	O=C1NC2=C(C=CC=C2)\C1=C1\NC2=C(C=CC=C2)C1=O
HA-1077????2HCl	Cl.Cl.O=S(=O)(N1CCCNCC1)C1=CC=CC2=CN=CC=C12
NapSul-Ile-Trp-CHO	[H]C(=O)[C@H](CC1=CNC2=C1C=CC=C2)NC(=O)[C@@H](NS(=O)(=O)C1=CC=CC2=C1C=CC=C2)C(C)CC
5-Aza-2'-deoxycytidine	NC1=NC(=O)N(C=N1)[C@H]1C[C@H](O)[C@@H](CO)O1
Bestatin??HCl	Cl.CC(C)C[C@H](NC(=O)[C@@H](O)[C@H](N)CC1=CC=CC=C1)C(O)=O
BML-266	OC1=CC=C(CCNC2=CC=C(NCCC3=CC=C(O)C=C3)C3=C2C(=O)C2=C(C=CC=C2)C3=O)C=C1
5-Nitroisatin	[O-][N+](=O)C1=CC2=C(NC(=O)C2=O)C=C1
Oxamflatin	ONC(=O)\C=C\C#CC1=CC=CC(NS(=O)(=O)C2=CC=CC=C2)=C1
4-Amino-D, L-benzylsuccinic acid	NC1=CC=C(CC(CC(O)=O)C(O)=O)C=C1
Valproic acid hydroxamate	CCCC(CCC)C(=O)NO
Tazobactam	C[C@]1(CN2C=CN=N2)[C@@H](N2[C@@H](CC2=O)S1(=O)=O)C(O)=O
5-Iodotubericidin	NC1=C2C(I)=CN([C@H]3O[C@@H](CO)[C@H](O)[C@@H]3O)C2=NC=N1
RG-1462	ClC1=CC(\C=C(/C#N)C2=CN=CC=C2)=CC(Cl)=C1
PKC-412	[H][C@]12C[C@H]([C@@H](OC)[C@](C)(O1)N1C3=C(C=CC=C3)C3=C1C1=C(C4=C(C=CC=C4)N21)C1=C3CNC1=O)N(C)C(=O)C1=CC=CC=C1
D-erythro-Sphingosine	CCCCCCCCCCCCC\C=C\[C@@H](O)[C@@H](N)CO
Olomoucine	CN1C=NC2=C(NCC3=CC=CC=C3)N=C(NCCO)N=C12
Rottlerin	CC(=O)C1=C(O)C(C)=C(O)C(CC2=C(O)C3=C(OC(C)(C)C=C3)C(C(=O)\C=C\C3=CC=CC=C3)=C2O)=C1O
Indirubin-3'-monooxime	O\N=C1\C(NC2=C1C=CC=C2)=C1\C(=O)NC2=C1C=CC=C2
LFM-A13	C\C(O)=C(/C#N)C(=O)NC1=CC(Br)=CC=C1Br
Pepstatin A	[H]OC(=O)C[C@H](O)[C@H](CC(C)C)NC(=O)[C@H](C)NC(=O)C[C@H](O)[C@H](CC(C)C)NC(=O)[C@@H](NC(=O)[C@@H](NC(=O)CC(C)C)C(C)C)C(C)C
Zebularine	OC[C@H]1O[C@H]([C@H](O)[C@@H]1O)N1C=CC=NC1=O
Boc-Gly-Val-Val-CHO	[H]C(=O)[C@@H](NC(=O)[C@@H](NC(=O)CNC(=O)OC(C)(C)C)C(C)C)C(C)C
Piceatannol	OC1=CC(\C=C\C2=CC(O)=C(O)C=C2)=CC(O)=C1
P32/98 hemifumarate salt	CCC(C)C(C(=O)N1CCSC1)N.C(=CC(=O)O)C(=O)O
Sirtinol	CC(NC(=O)C1=C(C=CC=C1)\N=C\C1=C(O)C=CC2=CC=CC=C12)C1=CC=CC=C1
N-Ethylmaleimide	CCN1C(=O)C=CC1=O
BML-278	CCOC(=O)C1=CN(CC2=CC=CC=C2)C=C(C1C1=CC=CC=C1)C(=O)OCC
Calpeptin	[H]C(=O)[C@H](CCCC)NC(=O)[C@H](CC(C)C)NC(=O)OCC1=CC=CC=C1
Erbstatin analog	COC(=O)\C=C\C1=CC(O)=CC=C1O
TYRPHOSTIN 23	OC1=C(O)C=C(C=C(C#N)C#N)C=C1
Piceatannol	OC1=CC(O)=CC(\C=C\C2=CC=C(O)C(O)=C2)=C1
H-89????2HCl	Cl.Cl.BrC1=CC=C(\C=C\CNCCNS(=O)(=O)C2=CC=CC3=CN=CC=C23)C=C1
Iso-olomoucine	CN1C=NC2=NC(NCCO)=NC(NCC3=CC=CC=C3)=C12
Genistein	OC1=CC=C(C=C1)C1=COC2=CC(O)=CC(O)=C2C1=O
Y-27632????2HCl	Cl.Cl.[H][C@@]1(CC[C@@H](CC1)C(=O)NC1=CC=NC=C1)[C@H](C)N
Quercetin????2H2O	[H]O[H].[H]O[H].OC1=CC2=C(C(O)=C1)C(=O)C(O)=C(O2)C1=CC=C(O)C(O)=C1
3,4-Dichloroisocoumarin	ClC1=C(Cl)C2=CC=CC=C2C(=O)O1
SAHA	ONC(=O)CCCCCCC(=O)NC1=CC=CC=C1
Captopril	[H][C@@](C)(CS)C(=O)N1CCC[C@H]1C(O)=O
Fluoro-SAHA	ONC(=O)CCCCCCC(=O)NC1=CC=C(F)C=C1
Nafamostat mesylate	CS(O)(=O)=O.CS(O)(=O)=O.NC(=N)NC1=CC=C(C=C1)C(=O)OC1=CC=C2C=C(C=CC2=C1)C(N)=N
Suramin??6Na	[Na+].[Na+].[Na+].[Na+].[Na+].[Na+].CC1=C(NC(=O)C2=CC(NC(=O)NC3=CC(=CC=C3)C(=O)NC3=C(C)C=CC(=C3)C(=O)NC3=CC=C(C4=C3C(=CC(=C4)S([O-])(=O)=O)S([O-])(=O)=O)S([O-])(=O)=O)=CC=C2)C=C(C=C1)C(=O)NC1=CC=C(C2=C1C(=CC(=C2)S([O-])(=O)=O)S([O-])(=O)=O)S([O-])(=O)=O
Acivicin	N[C@H]([C@@H]1CC(Cl)=NO1)C(O)=O
2,4-Pyridinedicarboxylic Acid	OC(=O)C1=CC(=NC=C1)C(O)=O
CL-82198??HCl	Cl.O=C(NCCCCN1CCOCC1)C1=CC2=CC=CC=C2O1
Terreic acid	[H][C@]12O[C@@]1([H])C(=O)C(O)=C(C)C2=O
TYRPHOSTIN 25	OC1=CC(C=C(C#N)C#N)=CC(O)=C1O
PP1	CC1=CC=C(C=C1)C1=NN(C2=C1C(N)=NC=N2)C(C)(C)C
H-8	CNCCNS(=O)(=O)C1=CC=CC2=CN=CC=C12
Roscovitine	CC[C@H](CO)NC1=NC2=C(N=CN2C(C)C)C(NCC2=CC=CC=C2)=N1
Daidzein	OC1=CC=C(C=C1)C1=COC2=CC(O)=CC=C2C1=O
Kenpaullone	BrC1=CC2=C(NC3=C2CC(=O)NC2=C3C=CC=C2)C=C1
Triciribine	CN1N=C(N)C2=CN([C@@H]3O[C@H](CO)[C@@H](O)[C@H]3O)C3=C2C1=NC=N3
